# Horizontal transfer of a LINE-RTE retrotransposon among parasite, host, prey and environment

**DOI:** 10.1101/2024.11.24.625053

**Authors:** T. Brann, F. S. de Oliveira, A. V. Protasio

**Author notes:** Emails: Toby Bran –, Fernanda Souza de Oliveira -, Anna V. Protasio –.

## Abstract

**Background:** Horizontal transfer of transposable elements is both impactful, owing to the subsequent transposition burst, and insightful, providing information on organisms’ evolutionary history. In eukaryotes, horizontal gene transfer (HGT) often involves transposable elements (TEs), host-parasite relationships, aquatic environments or any of them combined. The flatworm *Schistosoma mansoni* is a human parasite with two free-living aquatic stages (intercalated between a definitive human host and intermediate snail host) and has a sizable TE content. We aimed to identify and characterise potential instances of HGT leveraging new genomic resources available.

**Results:** Using the latest chromosome-scale genome assembly and available TE sequences we identify two putatively horizontally transferred elements, named Perere-3 and Sr3, in the *S. mansoni* genome. We demonstrate the presence of these TEs in the genomes of *Schistosoma* spp. intermediate hosts, most likely explained by HGT. Perere-3 / Sr3 were also found across a wide range of additional organisms not susceptible to schistosome infection, including turtles, fish and other molluscs.

**Conclusions:** We propose that the patchy distribution of Perere-3/Sr3 across the phylogenetic tree is best explained by HGT. This phenomenon is likely linked to the parasitic nature of schistosomes, as several snail species sharing the elements are susceptible to infection. However, presence of Perere-3/Sr3 in species beyond this relationship may suggest wider ancestral *Schistosomatidae* host ranges and/or undescribed schistosomes.
