## Supplementary material for "Horizontal transfer of a LINE-RTE retrotransposon among parasite, host, prey and environment": ST1

### Sheet: Sheet1
Given_name	Fasta_name	Accession	Length (bp)	Reported
Boudicca	Boudicca#LTR/Gypsy	AY662653.1	6038	Copeland et al. 2003
Sinbad	Sinbad#LTR/Pao	AY506538.2	6288	Copeland et al. 2005
Saci1	Saci1#LTR/Pao	BK004068.1	5980	DeMarco et al. 2004
Saci2	Saci2#LTR/Gypsy	BK004069.1	4946	DeMarco et al. 2004
Saci3	Saci3#LTR/Gypsy	BK004070.1	5217	DeMarco et al. 2004
Saci4	Saci4#LTR/Gypsy	BN000802.1	6059	DeMarco et al. 2005
Saci5	Saci5#LTR/Gypsy	BN000803.1	4257	DeMarco et al. 2005
Saci7	Saci7#LTR/Gypsy	BN000785.1	4519	DeMarco et al. 2005
Nonaut1.1	Nonaut1.1#LTR/Gypsy	BN000786.1	2399	DeMarco et al. 2005
Nonaut5.1	Nonaut5.1#LTR/Gypsy	BN000790.1	2591	DeMarco et al. 2005
Nonaut6.1	Nonaut6.1#LTR/Gypsy	BN000791.1	2886	DeMarco et al. 2005
Nonaut6.2	Nonaut6.2#LTR/Gypsy	BN000792.1	2894	DeMarco et al. 2005
Fugitive	Fugitive#LTR/Gypsy	BK005226.1	4811	Laha et al. 2004
Cercyon	Cercyon#PLE	BK000685	2370	Arkipova et al. 2003 / DeMarco et al. 2005
Perere-10	Perere-10#PLE	BN000801.1	2377	DeMarco et al. 2005
Perere-2	Perere-2#LINE	BN000793.1	4544	DeMarco et al. 2005
Perere-4	Perere-4#LINE	BN000795.1	5111	DeMarco et al. 2005
Perere-5	Perere-5#LINE	BN000796.1	5057	DeMarco et al. 2005
Perere-6	Perere-6#LINE	BN000797.1	4300	DeMarco et al. 2005
Perere-7	Perere-7#LINE	BN000798.1	5014	DeMarco et al. 2005
Perere-8	Perere-8#LINE	BN000799.1	1409	DeMarco et al. 2005
Perere-9	Perere-9#LINE	BN000800.1	4394	DeMarco et al. 2005
RTESj-like	RTESj-like#LINE	AY027869	3921	Laha et al. 2002
SR1	SR1#LINE	U66331.1	2337	Drew and Brindley 1997
Sr2	Sr2#LINE	AF025672.2	3913	Drew et al. 1999
SmCurupira1	SmCurupira1#DNA_Mut	BN001525	4878	Jacinto et al. 2011
SmTRC	SmTRC#DNA_CACTA	AM268206	4710	DeMarco et al. 2006
Curupira2	SmCurupira2#DNA	BN001526	4715	Jacinto et al. 2011
Merlin_Sm1m	Merlin_Sm1m#DNA_Merlin	n/a	1114	Feschotte et al. 2004
Perere-3	Perere-3#LINE_RTE	BN000794.1	3207	DeMarco et al. 2005, then manually curated
Sr3	Sr3#LINE_RTE	n/a	3209	Laha et al. 2005 Additional File 1, then manually curated
