## Supplementary material for "Horizontal transfer of a LINE-RTE retrotransposon among parasite, host, prey and environment": ST2

### Sheet: Sheet1
	Species	Perere-3			Sr3
		% Genome	n(>2,900bp)	Max Full Length	% Genome	n(>2,900bp)	Max Full Length
	Pl. ocellatus	0	0	176	0	0	133
	Ac. immaculata	0.3	109	2972	0.37	114	2949
	Ar. vulgaris	0.31	0	1970	0.3	0	2719
	Ce. nemoralis	0	0	364	0	0	339
	Ca. unifasciata	0.08	0	1911	0.09	0	2662
	Ph. Acuta	0.07	25	2999	0.07	28	3002
	L. stagnalis	0.09	46	2928	0.09	63	2929
	R. auricularia	0.16	19	2930	0.17	34	2927
	Am. balthica	0.24	324	2970	0.24	323	2967
	Bu. truncatus	0.14	142	2948	0.14	43	2922
	An. vortex	0.24	122	2976	0.23	113	2979
	Bi. straminea	0.14	72	3160	0.14	78	3152
	Bi. glabrata	0.06	0	1553	0.06	0	1994
	Bi. pfeifferi	0.04	0	1434	0.04	0	1245
